# Spatially confined niches support hypoxia-associated transcriptional plasticity contributing to malignant progression in IDH-mutant gliomas

**DOI:** 10.64898/2026.05.31.729105

**Authors:** Depro Das, Alina Pandele, Vatsal D. Jariwala, Nishita S. Ghariwala, Aso O. Mohammed, Tonmoy Das, Christopher Krolla, Saif Mukramoon Arosh, Naiem Hossain, Mohammad Al Shhab, Ismail Hosen, Stuart J. Smith, Jürgen Grauvogel, Ioannis Vasilikos, Roland Roelz, Julia Nakgawa, Rouven Hoefllin, Itay Tirosh, Tareq A. Juratli, Matthias Schneider, Marco Prinz, Shawn Hervey Jumper, Ruman Rahman, Melanie Boerries, Jürgen Beck, Kevin Joseph, Geoffroy Andrieux, Vidhya M. Ravi, Sajib Chakraborty

## Abstract

**Background:** While hypoxia is a well-established driver of glioblastoma progression, its role in IDH-mutant gliomas, characterized by localized hypoxic microenvironments rather than overt necrosis, remains poorly understood. Here, we investigate how hypoxia and microenvironmental-adaptations shape cellular heterogeneity and transcriptional plasticity in these tumors.

**Methods:** We integrated bulk, single-cell, and spatial-transcriptomics datasets from IDH-mutant glioma patients (Astrocytomas and Oligodendrogliomas) to characterize cellular-states and map the localization of hypoxic niches. To uncover tumor microenvironment effects, we established co-culture models using primary IDH-mutant glioma cells with human microglia and astrocytes, maintained under hypoxic and normoxic conditions, followed by bulk RNA-sequencing.

**Results:** We identified a hypoxia-associated astrocyte-like (AC-like) program that defines a quiescent, non-cycling population with a distinct transcription factor profile indicative of functional plasticity in IDH-mutant gliomas. These cells harbor glioma stem cell (GSC)-like features and are poised for a quiescent-to-activated (Q-to-A) transition that drives tumor progression. Mechanistically, co-culture models reveal that microglia promote this Q-to-A transition by enhancing HBEGF/EGFR paracrine signaling. Spatial transcriptomics uncovers the co-localization of hypoxic niches within quiescent AC-like cells, whereby the activated subpopulation forms discrete niches defined by localized HBEGF/EGFR communication gradients. Notably, tumors exhibiting elevated EGFR-driven activation signatures correlate with higher histological grade and poorer patient survival, implicating the Q-to-A transition as a critical driver of malignant progression.

**Conclusion:** Q-to-A transition within the hypoxic niche represents a critical driver of malignant progression in IDH-mutant gliomas, providing a microenvironment-driven mechanism for the transition to higher-grade disease and identifying targetable-vulnerabilities for therapeutic intervention.

**Key points:**

- Hypoxic niches spatially confine quiescent, astrocyte-like cellular state characterized by glioma stem cell features in IDH-mutant gliomas.
- Microglia triggers the quiescent-to-activated (Q-to-A) transition via paracrine EGFR signaling crosstalk.
- EGFR-driven Q-to-A plasticity serves as a microenvironmentally-regulated driver of malignant progression and adverse patient survival.

**Importance of the study:** While high-grade glioblastomas feature well-defined hypoxic and necrotic regions that drive tumor progression and therapy resistance, IDH-mutant gliomas lack these distinct hallmarks, instead exhibiting disorganized hypoxic niches. Consequently, the functional contribution of these niches to tumor progression has remained poorly understood. Although genetic and epigenetic alterations are established drivers of progression in IDH-mutant gliomas, we provide an additional, essential layer of complexity: microenvironment-driven transcriptional plasticity. By uncovering the relationship between tumor hypoxia and heterogeneous glioma cell states, we uncover that these niches are essential for such plasticity. We also show that the tumor microenvironment provides critical molecular cues necessary to initiate a transcriptional shift enabling glioma cells to transition from a quiescent reservoir into an activated state primed for rapid proliferation. By identifying this paracrine mechanism, our work uncovers a targetable vulnerability that dictates how dormant cell reservoirs are mobilized to fuel malignant transformation.
