## Supplementary material for "Spatially confined niches support hypoxia-associated transcriptional plasticity contributing to malignant progression in IDH-mutant gliomas": Supplementary Table 1.xlsx

### Sheet: Supplementary Data 4
Supplementary Table 1. Selected Single-cell (scRNA-seq) studies on IDH-mutant glioma and sample characteristics.
Study 1: A single cell atlas of human glioma (GEO series GSE138794).
GSE ID	Sample ID	Tissue	Diagnosis	Grade	Age	Gender	IDH status
GSM4119535	SF11136_scRNA-Seq	Glioma	Astrocytoma	II	34	M	IDH-mutant
GSM4119536	SF12017_scRNA-Seq	Glioma	Astrocytoma	II	44	M	IDH-mutant
GSM4119538	SF11949_scRNA-Seq	Glioma	Oligodendroglioma	III	40	M	IDH-mutant
Study 2: Single-cell analysis of human glioma and immune cells identifies S100A4 as an immunotherapy target (GEO series GSE182109).
GSE ID	Sample ID	Tissue	Diagnosis	Grade	Age	Gender	IDH status
GSM5518630	LGG-04-1	Glioma	Oligodendroglioma	II	-	M	IDH-mutant
GSM5518631	LGG-04-2	Glioma	Oligodendroglioma	II	-	M	IDH-mutant
GSM5518632	LGG-04-3	Glioma	Oligodendroglioma	II	-	M	IDH-mutant
GSM5518638	LGG-03	Glioma	Astrocytoma	II	-	M	IDH-mutant
