## Supplementary material for "Spatially confined niches support hypoxia-associated transcriptional plasticity contributing to malignant progression in IDH-mutant gliomas": Supplementary Table 2.xlsx

### Sheet: Sheet1
Supplementary Table 2. NMF-derived metaprograms (MPs) from scRNA-seq data.
MetaProg1_AC	MetaProg2_OPC	MetaProg3_NPC	MetaProg4_Cycling
APOE	SIRT2	HNRNPH1	TYMS
SPARCL1	APOD	CHD7	PCNA
ID4	SLC44A1	CORO1C	CENPU
CLU	GPR17	TCF4	RAD51AP1
ATP1B2	SLC1A1	BAZ2B	CCNE2
RGMA	TNR	AKT3	SLBP
EZR	ZEB2	SOX6	MCM5
SLC1A3	CNP	EGFR	CENPF
ALDOC	PLP1	SOX11	BRCA2
SOX9	FDPS	EIF4B	RRM1
GFAP	TM7SF2	ROBO1	MCM4
GLUL	IDI1	GABPB1-AS1	HELLS
CPE	SCD	HNRNPU	ATAD2
EEF2	SLC25A5	ZNF638	MSH2
EDNRB	FADS1	SYNE2	RFC2
VIM	PCBP4	TMEM161B-AS1	UBR7
TIMP3	CAMSAP2	GOLGB1	UNG
DUSP1	ACAT2	ANKRD36C	GINS2
ID3	PDGFA	ZFYVE16	GMNN
NTRK2	TUBB4A	DDX17	PRC1
SLC1A2	RAB33A	PSMA3-AS1	MCM6
CD59	AMOTL2	MED13L	CDCA7
ITM2B	BIN1	WSB1	DTL
CD9	APCDD1	VCAN	PRIM1
EGR1	ICK	ATF7IP	UHRF1
JUND	P2RX7	KIDINS220	CLSPN
HSPH1	UGT8	POU3F3	POLD3
HSP90AA1	CMTM5	GPATCH2L	HMGB2
FOS	FAM13C	CLASP2	TOP2A
EGR3	SQLE	ZNF207	FEN1
JUN	PTMA	ZNF708	MAD2L1
BTG2	TMEM97	ASH1L	CKS2
MCL1	ACLY	GOLGA4	PCLAF
STAT3	TNFRSF21	TTC14	CENPK
EGR2	MPZL1	ZKSCAN1	MKI67
FOSB	FDFT1	GTF2I	TMPO
IER2	EEF1A1	ZNF292	RPA2
RHOB	ERG28	BDP1	SMC4
ATF3	WASF1	RIF1	KIF20B
JUNB	PKP4	MKLN1	CASP8AP2
TRA2B	ETV5	KCNQ1OT1	MCM2
KLF6	FGFBP3	BPTF	NASP
DNAJB1	SHC3	NKTR	CHEK1
INTS6	SGTA	ARGLU1	DNAJC9
CCNL1	FASN	PTPRZ1	MMS22L
VGF	MDFI	DNM3	TMSB15A
TOB1	AL359091.1	ARPP21	CENPW
HSPB1	BCAS1	RAB3IP	NCAPG2
HSPA1A	RGR	DST	C21orf58
BTG1	ZDHHC9	TIA1	WEE1
