## Supplementary material for "Spatially confined niches support hypoxia-associated transcriptional plasticity contributing to malignant progression in IDH-mutant gliomas": Supplementary Table 3.xlsx

### Sheet: Sheet1
Supplementary Table 3. Top 50 leading edge genes for PROGENy curated pathways.
Androgen	EGFR	Estrogen	Hypoxia	JAK.STAT	MAPK	NFkB	PI3K	TGFb	TNFa	Trail	VEGF	WNT	p53
NFKBIA	KLHL24	ARL4A	ALDOC	IFI44L	TRMT6	CCL2	ETHE1	ID3	CCL2	HSP90AB1	MFSD8	ETV5	MT-ND4
LIFR	S100A16	LRIG1	ALDOA	IFIT1	RIF1	CCL4	ATP8A2	JUNB	CXCL8	SELL	UTP25	FAM110B	PLTP
TMEM47	SLC15A2	CD44	S100A10	BST2	PPAT	CXCL8	HEATR3	ID4	JUNB	GTF2I	ACVR2A	SH3BP4	CRYAB
SLC15A2	EGR1	CCNG2	CSRP2	HLA-C	PRDX5	JUNB	ALDH6A1	CSRP2	NFKBIA	PLPPR1	STK33	PWWP3A	HEPACAM
BMPR1B	EGR2	BLVRB	ENO1	IFI6	NDUFA2	NFKBIA	CKAP4	CCDC80	HLA-C	COX6C	AR	NDP	CST3
LRIG1	RETREG2	TIPARP	LGALS1	IFIT3	IPO7	IFIT3	LRRC23	ARL4A	ROBO1	SET	OBI1	S1PR1	RPS27L
MYBPC1	GEM	SDC2	CCNG2	TTC3	PTPN12	CD44	RPS15A	ID2	CD44	NPC2	VIRMA	GNG11	NSG1
TIPARP	DHX40	HEY2	BHLHE41	B2M	ARL6IP5	B2M	EFNB2	ID1	B2M	XRCC5	RAB14	CH25H	LRP10
LIMCH1	CASTOR2	PTMS	PAM	HLA-B	SAT2	CEBPD	HMGCL	GADD45B	HLA-B	NLGN4X	ITPRID2	DHCR7	RGMA
ATP2B1	EGR3	LRP10	PKM	PSMB9	TFAM	VCAM1	PUS7L	CEBPD	CEBPD	NDUFB1	BDP1	INSIG1	NSD3
FAM110B	IER2	FAM110B	ATP5F1B	ISG15	FBXO45	FEZ1	AGFG1	MTHFD2	PSMB9	NKAIN3	TMEM121B	NBEA	NSD2
TMEM38B	ARC	SH3BP4	FAM162A	HLA-E	HAUS6	ATP2B1	ADHFE1	IGFBP7	ASIC1	CSNK2A1	PPP1R16B	PAX6	ISCU
SELENOP	ZKSCAN1	NT5DC3	BNIP3	IFITM3	FBXO5	IFIT2	SPCS3	LIMCH1	VCAM1	CAPG	YAE1	BMP7	ABCA1
EAF2	TUBB2A	ABCA1	PGAM1	CD38	MTUS1	TNC	PAIP2	EGR2	FEZ1	NDUFS1	ACSL4	NCAM1	SESN1
PRDX6	TUBA1B	IL17RB	ATP5MC1	IFIT2	RRP1B	PARP14	MAP1LC3A	FBXO32	PSMB8	RENBP	DOCK10	BMP4	PKP4
ZBTB16	TUBB4B	ABCG1	PFKFB3	PSMB8	HBEGF	CSF1	HSD17B8	HES1	TNC	CAPRIN1	VGF	RPL11	ADCYAP1R1
STK17B	MMUT	SQSTM1	SEMA4B	PARP14	ENTR1	OPTN	CTSF	FAM110B	FKBP2	RPL34	CHD7	TGFBR1	COQ8A
KCNN2	CEP68	ARHGEF26	TPD52	RIPK2	DNAJB2	CD83	A2M	SLC3A2	CSF1	UBE2G2	TRIL	RETREG3	CDKN1A
BMERB1	ATP8A1	PIK3R2	HSPH1	CD74	SLC4A7	RIPK2	COMMD6	SFRP1	OPTN	STX16	LPCAT1	AXL	SMARCC1
NT5DC3	KAT6B	TCAF1	ATP5F1A	PLSCR1	DBP	IER3	CHMP2A	TPM1	TOMM20	ENHO	RPS27	DBN1	HNRNPU
ABCA1	MARF1	EGR3	NDRG1	C1R	DCBLD2	TRIM47	PAQR6	SHC3	CD83	SLC38A1	FAT1	NT5M	KLHL23
TNFRSF21	FRAT1	BCAS1	CXCR4	IFI35	NT5E	SQSTM1	FBXO44	PSAT1	RIPK2	NCL	PDXP	CPLX2	GPSM2
TPD52	TIA1	KDM5B	TMSB10	GNG5	TCERG1	SRGN	TTYH1		TRIM47	MAP7	ANXA5	HERPUD1	NIN
ABCG1	TRIM23	NBEA	SEC61G	IFITM2	SPRED2	PWWP3A	RPL22		SQSTM1	SLC10A4	RGMB	EPB41L2	TMPO
PKP4	RETREG3	L1CAM	CCT3	PSME1	LRATD2	C3	ATP6V1G2		SRGN	CANX	EPN2	TYROBP	KPNB1
PLPPR1	UBXN7	ENC1	KDM5B	S1PR1	HADHB	IL1B	RPS29		ARHGEF26	EIF3B		MSX1	SMCHD1
ARHGEF26	FOXO6	TRIM24	AK4	TAP1	FBXO2	FAM217B	DMKN		CSTB	SLCO1A2		PDE8A	TRAF4
NDRG1	CREBZF	LITAF	JAM2	SPATS2L	CTSD	TAP1	2,00 ARL		C3	DDX42		HYI	DIAPH2
REPS2	ERCC5	BMP7	HIKESHI	HLA-DRA	ECH1	CH25H	CRYL1		IL1B	FAM184B		RPS6KA5	FUT8
SH3BGRL	ACTB	SSTR2	XRCC5	PARP9	FIP1L1	KLF9	HEBP1		PSME1	GATC		KCNJ10	TREM2
ENC1	RB1CC1	TNS3	ATP5MC3	PSMB10	MGST3	PIP4P2	GPX4		TAP1	SRSF6		CPS1	CTCF
TRIM24	KIF13A	REEP1	POGLUT1	CYP2J2	SMURF2	RILPL2	S100A1		PANK1	SFSWAP		IRS1	SPATS2
TULP4	YPEL1	NUMA1	DPCD		E2F3	LITAF	STON1		KLF9	RBFOX2		PIP4K2B	GEN1
GNAI1	BRD3	TRAF4	CCT5		ITPRID2	ECI2	CAPN3		PSMB10	ANAPC5		HSPA4L	MPHOSPH9
ECI2	SPRY2	ATP8A1	PSMD1		SYNCRIP	CLIC4	FAXDC2		GNAI1	RXRA		NECTIN1	CAPRIN1
REEP1	HMOX2	MPC1	MRPL58		TMEM219	HLTF	IL17D		LRATD1	FAF2		SCARA3	QSER1
ATP8A1	STOX2	RAB27B	PLOD2		ALDH6A1	FRAT1	APOE		CLIC4	ZNF276		DGKG	FAM210B
GCFC2	ATG14	TMEM131L	NDUFS1		TGFA	ABCC5	MBP		TRAF4	TMEM258		CACNG2	NONO
MYT1	RTN3	ERBB3	DCTN5		MATN2	CTCF	APOC1		HLTF	OSBP		OSBP	ATP6V0A2
FUT8	SENP7	ABCC5	TRMT5		PEPD	ZBTB18	FCGRT		NEDD9	CMTM6		HUNK	G2E3
OSBPL8	FMR1	CXXC4	SEPHS2		PFDN5				BMP4	PEX10		PAN2	ZNF385A
TMEM131L	ATG2B	EHD3			PPCS					ARGLU1		RPL15	SERTAD1
KIF5B	PCYOX1	PIK3R3			COX7C					LUC7L		DNASE2
MANEA	PCMTD2	CAB39L			TMEM59					CLVS1		ZBTB7A
LTN1	WDR48	ARHGAP35			CDK5R1					KCNH7		MINDY1
PELI2	SLC35A1	TMEM30A			ARHGEF2					AGAP9
MPHOSPH9	FOXN3	MOCS2			ADD3					HNRNPH1
GRB10	ASB8	POLD4			TAGLN3					AFG3L2
DGKH	TNKS	CEP97			LRP8					CRCP
MICU1	C2CD5	CHPT1			1,00 TOP					PLEKHB2
