## Supplementary material for "Spatially confined niches support hypoxia-associated transcriptional plasticity contributing to malignant progression in IDH-mutant gliomas": Supplementary Table 4.xlsx

### Sheet: Supplementary Data 5
Supplementary Table 4. Selected Spatial Transcriptomics (stRNA-seq) studies on IDH-mutant glioma and sample characteristics.
Study 1: Integrative spatial analysis reveals a multi-layered organization of glioblastoma (GEO series GSE237183).
GSE ID	Sample ID	Tissue	Diagnosis	Age	Gender	IDH status
GSM7596600	BWH23	Glioma	Oligodendroglioma	32	M	IDH-mutant
GSM7596601	BWH24	Glioma	Astrocytoma	54	F	IDH-mutant
GSM7596602	BWH25	Glioma	Astrocytoma	51	F	IDH-mutant
GSM7596603	BWH28	Glioma	Astrocytoma	26	M	IDH-mutant
GSM7596604	BWH35	Glioma	Oligodendroglioma	36	F	IDH-mutant
GSM7596605	MGH259	Glioma	Oligodendroglioma	40	F	IDH-mutant
Study 2: Single-cell and spatial transcriptome assays reveal heterogeneity in gliomas through stress responses and pathway alterations (GEO series GSE270355).
GSE ID	Sample ID	Tissue	Diagnosis	Age	Gender	IDH status
GSM8340236	LG1	Glioma	Oligodendrocyte astrocytoma	37	M	IDH-mutant
GSM8340237	LG2	Glioma	Oligodendrocyte astrocytoma	37	M	IDH-mutant
