## Supplementary material for "Spatially confined niches support hypoxia-associated transcriptional plasticity contributing to malignant progression in IDH-mutant gliomas": Supplementary Table 5.xlsx

### Sheet: Supplementary Data 1
Supplementary Table 5. Univariate cox regression analysis of the hypoxia-related hallmark genes in the IDH-mutant glioma cohort.
HALLMARK_HYPOXIA	HR	HR_lower	HR_upper	p.value
ADM	0.983989	0.839757	1.15299	0.841795
ADORA2B	1.16128	0.919557	1.46656	0.209218
AKAP12	1.36192	1.06704	1.7383	0.0130936
ALDOA	0.783986	0.45315	1.35636	0.384213
ALDOB	0.71385	0.524737	0.971118	0.0318223
ALDOC	0.64899	0.526392	0.80014	5.18123e-05
AMPD3	0.88221	0.69281	1.12339	0.309439
ANGPTL4	1.22077	0.967496	1.54034	0.0926723
ANKZF1	1.24941	0.857435	1.82058	0.246353
ANXA2	1.18076	0.978619	1.42465	0.0828484
ATF3	1.10556	0.935215	1.30693	0.239817
ATP7A	2.041	1.27462	3.26817	0.002976
B3GALT6	1.05413	0.720846	1.54151	0.785725
B4GALNT2	1.81876	0.528888	6.2544	0.342521
BCAN	0.907953	0.712241	1.15744	0.435642
BCL2	0.936609	0.634895	1.3817	0.741294
BGN	1.26856	1.03884	1.54907	0.0196019
BHLHE40	0.929212	0.746672	1.15638	0.510575
BNIP3L	1.28824	0.580525	2.85871	0.533427
BRS3	1.58425	1.12518	2.23063	0.00839956
BTG1	1.41679	0.924706	2.17072	0.109508
CA12	0.946885	0.824504	1.08743	0.439553
CASP6	1.00365	0.699139	1.44079	0.984245
CAV1	1.15991	0.979379	1.37373	0.0856854
CCNG2	1.27629	0.822476	1.9805	0.2765
CDKN1A	0.995858	0.841633	1.17834	0.961441
CDKN1B	1.31388	0.715895	2.41135	0.378231
CDKN1C	1.03799	0.830079	1.29797	0.743723
CHST2	1.10891	0.813023	1.51249	0.51386
CHST3	1.40101	0.949357	2.06752	0.0894599
CITED2	1.13774	0.808252	1.60155	0.459473
COL5A1	1.14113	0.986184	1.32041	0.0762051
CP	1.08591	0.978145	1.20554	0.122202
CSRP2	0.96562	0.809004	1.15256	0.698405
CXCR4	0.988756	0.797472	1.22592	0.917893
DCN	1.01364	0.790516	1.29974	0.914933
DDIT3	1.11157	0.752459	1.64208	0.595182
DDIT4	0.957829	0.757131	1.21173	0.719478
DPYSL4	1.24765	0.737506	2.11066	0.409444
DTNA	0.844744	0.576829	1.2371	0.386022
DUSP1	1.0532	0.879358	1.2614	0.573334
EDN2	0.519345	0.245987	1.09648	0.0857188
EFNA1	1.85593	1.39191	2.47464	2.52349e-05
EFNA3	1.02898	0.766403	1.38152	0.849254
EGFR	0.905276	0.74677	1.09743	0.310898
ENO1	0.806461	0.485499	1.33961	0.406108
ENO2	0.893167	0.636586	1.25316	0.513178
ENO3	1.0569	0.820718	1.36106	0.668001
ERRFI1	1.08753	0.678002	1.74442	0.7278
ETS1	1.11863	0.853678	1.46582	0.416285
EXT1	1.85484	1.05047	3.27512	0.0331921
F3	0.981936	0.803264	1.20035	0.858804
FAM162A	0.392235	0.204483	0.752378	0.00486088
FBP1	1.08935	0.894459	1.3267	0.394799
FOS	1.0893	0.954969	1.24253	0.202729
FOSL2	1.26459	1.02222	1.56443	0.0305855
FOXO3	1.21799	0.688964	2.15325	0.49753
GAA	1.20711	0.704549	2.06814	0.493222
GALK1	1.03558	0.711699	1.50685	0.855031
GAPDH	1.51674	0.882072	2.60807	0.131998
GAPDHS	1.1141	0.779899	1.59152	0.552637
GBE1	1.57876	1.06761	2.33463	0.0221512
GCK	1.06887	0.899124	1.27066	0.450344
GCNT2	1.05474	0.876535	1.26917	0.572488
GLRX	1.31211	0.937076	1.83725	0.113741
GPC1	1.59504	1.00262	2.53752	0.0487186
GPC3	1.10382	0.943571	1.29128	0.217118
GPC4	1.03931	0.823639	1.31144	0.745259
GPI	0.910293	0.599336	1.38259	0.659378
GRHPR	0.514129	0.258686	1.02181	0.0576402
GYS1	1.20457	0.670394	2.1644	0.533598
HAS1	0.983372	0.857074	1.12828	0.811045
HDLBP	0.872821	0.349871	2.17742	0.770561
HEXA	1.01058	0.495506	2.06106	0.976913
HK1	0.933624	0.641668	1.35842	0.719615
HK2	0.995265	0.796244	1.24403	0.966744
HMOX1	1.14302	0.91528	1.42743	0.238346
HOXB9	1.38383	1.08279	1.76855	0.00944369
HS3ST1	1.13137	0.984614	1.3	0.0816396
HSPA5	0.617406	0.333086	1.14442	0.12563
IDS	0.991339	0.79164	1.24141	0.939585
IER3	1.00491	0.850053	1.18797	0.954291
IGFBP1	0.952061	0.832823	1.08837	0.471775
IGFBP3	1.20536	1.0388	1.39862	0.0138278
IL6	1.04839	0.941912	1.16691	0.38714
ILVBL	1.01545	0.641251	1.608	0.947887
INHA	0.796476	0.618698	1.02534	0.0774232
IRS2	1.35113	0.847685	2.15356	0.205782
ISG20	1.27	1.03157	1.56352	0.0242584
JMJD6	1.51169	0.838447	2.72554	0.169416
JUN	1.24249	0.984719	1.56773	0.0672211
KDELR3	1.13742	0.889973	1.45367	0.303607
KDM3A	1.59876	0.947153	2.69865	0.0789645
KIF5A	1.03758	0.874419	1.23119	0.672569
KLF6	1.15907	0.831166	1.61633	0.384272
KLF7	1.18194	0.814215	1.71574	0.379353
KLHL24	1.03029	0.594189	1.78646	0.915377
LALBA	1.71455	0.645011	4.55757	0.279739
LDHA	1.03491	0.78038	1.37246	0.811673
LDHC	1.0313	0.906426	1.17338	0.639742
LOX	1.26039	0.996474	1.59421	0.0535408
LXN	1.15629	0.903454	1.47988	0.248704
MAFF	1.10942	0.92778	1.32662	0.25501
MAP3K1	2.8017	2.04401	3.84026	1.51459e-10
MIF	1.14872	0.826113	1.5973	0.40977
MT1E	0.836502	0.665155	1.05199	0.126858
MT2A	1.18884	0.921091	1.53442	0.183964
MXI1	0.663507	0.386577	1.13882	0.136658
MYH9	1.39394	0.924642	2.10142	0.112764
NAGK	0.709829	0.367622	1.37059	0.307279
NCAN	0.955067	0.789634	1.15516	0.635696
NDRG1	1.16779	0.885471	1.54013	0.271964
NDST1	0.606689	0.338921	1.08601	0.0925215
NDST2	1.47852	0.604936	3.61362	0.391098
NEDD4L	0.952243	0.745377	1.21652	0.695359
NFIL3	1.77194	1.28969	2.43453	0.000416217
NR3C1	0.5327	0.292378	0.970555	0.0396242
P4HA1	0.996965	0.656607	1.51375	0.988618
P4HA2	0.943365	0.719499	1.23689	0.673155
PAM	1.03587	0.733435	1.463	0.841447
PCK1	1.01956	0.859524	1.2094	0.824006
PDGFB	1.09855	0.827697	1.45804	0.51521
PDK1	1.35541	0.941161	1.95199	0.10223
PDK3	1.26105	0.949026	1.67566	0.109763
PFKFB3	0.825852	0.625845	1.08978	0.176261
PFKL	1.22379	0.562456	2.6627	0.610636
PFKP	0.825549	0.593344	1.14863	0.255255
PGAM2	1.01386	0.844782	1.21679	0.882407
PGF	0.857751	0.729049	1.00917	0.0643272
PGK1	0.898802	0.444811	1.81616	0.766247
PGM1	1.69765	0.936975	3.07585	0.0809291
PGM2	1.46539	0.913794	2.34994	0.112771
PHKG1	0.775462	0.650405	0.924566	0.00459538
PIM1	1.57289	1.22931	2.01249	0.000315981
PKLR	0.851899	0.667715	1.08689	0.197176
PKP1	1.03522	0.905127	1.18402	0.613404
PLAC8	1.17845	1.05157	1.32065	0.00472592
PLAUR	1.28656	1.06378	1.556	0.00939573
PLIN2	1.16632	0.810962	1.67738	0.406635
PNRC1	2.1129	1.29361	3.45108	0.00280417
PPARGC1A	0.769225	0.624545	0.94742	0.0135838
PPFIA4	0.959392	0.790305	1.16465	0.675149
PPP1R15A	1.06265	0.797556	1.41585	0.678124
PPP1R3C	0.794752	0.578071	1.09265	0.157237
PRDX5	0.454063	0.217409	0.948319	0.0356211
PRKCA	0.520268	0.322857	0.838386	0.00727212
PYGM	0.818052	0.69971	0.956408	0.011767
RBPJ	1.70733	1.09821	2.6543	0.0174945
RORA	0.845775	0.572634	1.2492	0.399908
RRAGD	0.583866	0.372352	0.915531	0.0190512
S100A4	1.08672	0.937635	1.25951	0.269308
SAP30	1.42692	0.885361	2.29975	0.144296
SCARB1	0.594292	0.368477	0.958494	0.0328569
SDC2	0.881535	0.674512	1.1521	0.355862
SDC3	0.659636	0.440087	0.988715	0.0439084
SDC4	0.920328	0.797744	1.06175	0.25494
SELENBP1	0.939587	0.768935	1.14811	0.542284
SERPINE1	1.15875	1.02321	1.31226	0.0202601
SIAH2	3.25857	1.48133	7.16807	0.00331481
SLC25A1	0.760443	0.515709	1.12132	0.166939
SLC2A1	1.31339	0.902742	1.91085	0.154122
SLC2A3	1.19398	0.969228	1.47085	0.0956627
SLC2A5	0.992351	0.834661	1.17983	0.930694
SLC37A4	0.648347	0.419941	1.00098	0.0505162
SLC6A6	1.26674	0.951635	1.68619	0.10517
SRPX	0.958131	0.820227	1.11922	0.589581
STBD1	1.01007	0.701885	1.45358	0.956967
STC1	0.999003	0.866068	1.15234	0.989076
STC2	0.953774	0.806954	1.12731	0.578932
SULT2B1	0.991092	0.806181	1.21842	0.932318
TES	1.32354	1.01049	1.73359	0.0417732
TGFB3	0.76026	0.508453	1.13677	0.181737
TGFBI	0.948757	0.819421	1.09851	0.481746
TGM2	1.16109	0.896552	1.50368	0.257545
TIPARP	0.722344	0.498571	1.04655	0.0855317
TKTL1	1.01299	0.885002	1.15949	0.851445
TMEM45A	1.31093	1.00162	1.71575	0.0486372
TNFAIP3	1.04713	0.814831	1.34565	0.718957
TPBG	0.939506	0.786432	1.12237	0.491639
TPD52	1.08056	0.808487	1.44419	0.600611
TPI1	1.21145	0.745982	1.96734	0.438117
TPST2	0.915132	0.612051	1.36829	0.665643
UGP2	1.06247	0.725303	1.55637	0.755724
VEGFA	1.22263	0.918402	1.62764	0.168538
VHL	1.1858	0.623433	2.25545	0.603396
VLDLR	1.01041	0.786416	1.29821	0.935438
WSB1	0.956829	0.752718	1.21629	0.718475
XPNPEP1	0.67163	0.270336	1.66862	0.391283
ZFP36	1.07247	0.919392	1.25103	0.373246
ZNF292	1.08556	0.659976	1.78557	0.746449
