## Supplementary material for "Spatially confined niches support hypoxia-associated transcriptional plasticity contributing to malignant progression in IDH-mutant gliomas": Supplementary Table 6.xlsx

### Sheet: Supplementary Data 6
Supplementary Table 6. Selected studies for Immune checkpoint genes (ICGs).
Study	DOI number	Immune checkpoint genes (ICGs)
Study-1	doi.org/10.1155/2022/1734847	PDL1 (CD274), CTLA4, HAVCR2 (TIM3), LAG3, TIGIT, PDCD1 (PD1), PDCD1LG2, SIGLEC15
Study-2	doi.org/10.3389/fonc.2020.605737	PDCD1 (PD1), PDL1 (CD274), CTLA4, LAG3
Study-3	doi.org/10.1016/j.ccell.2023.03.004	CCR5, CXCR3
Study-4	doi.org/10.1038/s41422-020-0343-4	PDCD1 (PD1), CTLA4, LAG3, HAVCR2 (TIM3), TIGIT, BTLA
Selected ICGs for the study		PDCD1, PDCD1LG2, CTLA4, CD274, CCR5, CXCR3, LAG3, TIGIT, HAVCR2 (TIM3), SIGLEC15
