## Supplementary material for "Spatially confined niches support hypoxia-associated transcriptional plasticity contributing to malignant progression in IDH-mutant gliomas": Supplementary Table 9.xlsx

### Sheet: Table S6
Supplementary Table 9. Primer pair sequences for RT-qPCR.
Gene	Direction	Primer sequence	Accession No.
EEF1A1	Forward	GATGGCAATGCCAGTGGAACCA	NM_001402
	Reverse	GAGAACACCAGTCTCCACTCGG
EEF2	Forward	CCTCTACCTGAAGCCAATCCAG	NM_001961
	Reverse	CCGTCTTCACCAGGAACTGGTC
EGFR	Forward	AACACCCTGGTCTGGAAGTACG	NM_005228
	Reverse	TCGTTGGACAGCCTTCAAGACC
GAPDH	Forward	GTCTCCTCTGACTTCAACAGCG	NM_002046
	Reverse	ACCACCCTGTTGCTGTAGCCAA
